# Transcriptional read-through of the long non-coding RNA *SVALKA* governs plant cold acclimation

**DOI:** 10.1101/287946

**Authors:** Peter Kindgren, Ryan Ard, Maxim Ivanov, Sebastian Marquardt

**Affiliations:** University of Copenhagen, Department of Plant and Environmental Sciences, Copenhagen Plant Science Centre, Frederiksberg, Denmark

## Abstract

Most DNA in the genomes of higher organisms does not encode proteins, but is transcribed by RNA polymerase II (RNAPII) into long non-coding RNA (lncRNA). The biological significance of most lncRNA is largely unclear. Here, we identify a lncRNA (*SVALKA*) in a cold-sensitive region of the *Arabidopsis* genome. Mutations in *SVALKA* affect the timing of maximal *CBF1* expression and freezing tolerance. RNAPII read-through transcription of *SVALKA* results in a cryptic lncRNA overlapping *CBF1* on the antisense strand, termed *asCBF1*. *asCBF1* transcription is anti-correlated with *CBF1* expression. Our molecular dissection reveals that *CBF1* is suppressed by RNAPII collision stemming from the *SVALKA-asCBF1* lncRNA cascade. The *SVK-asCBF1* cascade provides a mechanism to tightly control *CBF1* expression and timing that could be exploited to maximize freezing tolerance with mitigated fitness costs. Inversion of the transcriptional direction of a lncRNA cascade relative to the genes in a co-regulated cluster provides an elegant inbuilt negative feedback for cluster expression. Our results provide a compelling example of local gene regulation by lncRNA transcription having a profound impact on the ability of plants to appropriately acclimate to suboptimal environmental conditions.
