## Supplementary Materials for "Transcriptional read-through of the long non-coding RNA *SVALKA* governs plant cold acclimation"

### Sheet: Genotypes
Supplementary table 1: Genotypes used in this study
Locus	Other name	Mutant	Mutation/Insertion	Reference
At2g06990	HEN2	hen2-2	GABI_774H07	Lange et al, Plant Journal, 2011
At2g06990	HEN2	hen2-4	SALK_091606C	Lange et al, Plant Journal, 2011
At2g06990	HEN2	sop3-1	sop3-1	Hematy et al, Plos Gen., 2016
At4g07395	SVK	uns-1	SALK_018442	This study
At4g07395	SVK	svk-1	GABI_145A05	This study
At1g21580	SOP1	sop1-5	SALK_019457	Hematy et al, Plos Gen., 2016
At1g03360	RRP4	sop2-1	sop2-1	Hematy et al, Plos Gen., 2016
At5g53770	TRL	trl-1	GABI_297E11	Sikorski et al. Plant Journal 2015
At1g63020	NRPD1	nrpd1a-1	SALK_083051	Pontier et al, Genes & Dev., 2005
At1g01040	DCL1	dcl1-11	dcl1-11	Zhang et al, Plant, Cell & Envir., 2008
At3g03300	DCL2	dcl2dcl4	SALK_064627	Xie et al, PNAS, 2005
At5g20320	DCL4		GABI_160G05
At3g43920	DCL3	dcl3-5	dcl3-5	Daxinger et al, EMBO J, 2009
At1g75660	XRN3	xrn3-3	SAIL_1172_C07	Gy et al, Plant Cell, 2007
