## Supplementary Materials for "Transcriptional read-through of the long non-coding RNA *SVALKA* governs plant cold acclimation"

### Sheet: Oligos
Supplementary table 2: Oligos used in this study
Northern and qPCR
Locus	Other name	Sequence	Comment	Mlo no
At4g25470	CBF2	TGACGTGTCCTTATGGAGCTA	Primers used for RT-qPCR and Northern probe for CBF2	Mlo74
		CTGCACTCAAAAACATTTGCA		Mlo75
At4g25480	CBF3	GATGACGACGTATCGTTATGGA	Primers used for RT-qPCR and Northern probe for CBF3	Mlo78
		TACACTCGTTTCTCAGTTTTACAAAC		Mlo79
At4g25490	CBF1	TGGTGACGTGTCGCTTTGGAGTTAC	Primers used for RT-qPCR and Northern probe for CBF1. Used to detect 3'-end levels of CBF1	Mlo292
		ccactcgtttctacaacaataaaataaaa		Mlo293
		AGCCTCAAGGCGGAGATTAT	Primers used for RT-qPCR of nascent RNA for CBF1. Used to detect 3'-end levels.	Mlo1044
		GGGTGACGAGTCTCACGAA		Mlo1045
		CGCCAAGGATATCCAAAAAG	Primers used for RT-qPCR of nascent RNA for CBF1. Used to detect 5'-end levels.	Mlo1042
		GCCATGATTCGTGGTCGT		Mlo1043
		AGCCTCAAGGCGGAGATTAT	Primers used for RT-qPCR and Northern probe for CBF1. Used to detect 5'-end levels of CBF1	Mlo1044
		GGGTGACGAGTCTCACGAA		Mlo1045
At4g07395	SVK	ggagaagcaagacgacaacg	Primers used for RT-qPCR and Northern probe for SVK. Used to detect 3'-end levels of SVK (major transcript)	Mlo611
		acccgaaataaacaaatccgta		Mlo612
		tttccttcaaccaccacgtc	Primers used for RT-qPCR for SVK. Used to detect 5'-end levels of SVK (minor transcript)
		ccttgggaggaaattcttcta
		ctgattggcactgggttatct	Primers used for detection of read-through transcription of SVK
		cgttttctacttctttgcttcaca
At2g42540	COR15a	AACGAGGCCACAAAGAAAGC	Primers used for RT-qPCR for COR15a
		CAGCTTCTTTACCCAATGTATCTGC
At1g20440	COR47	ACAAGCCTACTGTCATCGAAAAGC	Primers used for RT-qPCR for COR47
		TCTTCATCGCTCGAAGAGGAAG
At4g36800	UBI	CTGTTCACGGAACCCAATTC	Primers used for RT-qPCR and Northern probe for UBI	Mlo86
		GGAAAAAGGTCTGACCGACA		Mlo87
At3g18780	ACT2	CTTGCACCAAGCAGCATGAA	Primers used for RT-qPCR for ACT2	Mlo455
		CCGATCCAGACACTGTACTTCCTT		Mlo456
Cloning
Locus	Construct	Sequence	Comment	Mlo no
At4g25490	CBF1-LUC-Tnos	CACCaggacgagaagtcgagaacg	Primers to amplify the CBF1 promoter and gene body excluding the stop codon. Forward primer includes CACC for insertion into pENTR/D-TOPO	Mlo1174
		GTAACTCCAAAGCGACACGTCACCA		Mlo277
At4g25490	CBF1-LUC-SVK	CACCaggacgagaagtcgagaacg	Primers to amplify CBF1-LUC from the CBF1-LUC-Tnos construct as template. Forward primer includes CACC for insertion into pENTR/D-TOPO	Mlo1174
		caaaaatggaaacgactatcgaataTTACACGGCGATCTTTCCGCCC		Mlo1178
		GGGCGGAAAGATCGCCGTGTAAtattcgatagtcgtttccatttttg	Primers to amplify 3'-UTR of CBF1 and SVK. Fragment fused to above fragment to create CBF1-LUC-SVK	Mlo1179
		ggagtgagagcatgctgtttt		Mlo1177
Genotyping
Locus	Mutant	Sequence	Comment	Mlo no
At2g06990	hen2-2	TGGTCATAGGTTGTACCCAGATC	GABI_774H07 RP	Mlo280
		TGAAACCTGAATGCCATCTTC	GABI_774H07 LP	Mlo281
At2g06990	hen2-4	GTTCCTCAAATGCTGCTCTTG	SALK_091606C RP	Mlo79
		TATGGTATTCAGCAACCTCCG	SALK_091606C LP	Mlo80
At4g07395	uns-1	ACACGTGGTACGAGACTCCAC	SALK_018442 RP	Mlo194
		TCGTCACCCAATTTACAGAGG	SALK_018442 LP	Mlo195
	svk-1	TAAATTGGCTCGTCTCGAATC	GABI_145A05 RP
		CGTGCTAACCCTTTTGATCAC	GABI_145A05 LP
At5g53770	trl-1	GAGAAGAAAAGCAACATTGCG	GABI_297E11 RP	Mlo227
		AGAAAGAACCTCCCATTTTGC	GABI_297E11 LP	Mlo228
At1g63020	nrpd1a-1	GCATGCTTGAGTAAAAGGTGC	SALK_083051 RP	Mlo722
		TGGGTTTGCCATTTTCATATC	SALK_083051 LP	Mlo723
At1g01040	dcl1-11	CTTGGAGACATTGTTGAATCTAT	dcl1-11 RP	Mlo695
		GATCAATTAAAACACTACAACCAC	dcl1-11 LP	Mlo696
At3g03300	dcl2dcl4	CTTCACAGGAGTTTTTGGCTG	SALK_064627 RP	Mlo697
		TGAATCATCTGGAAGAGGTGG	SALK_064627 LP	Mlo698
At5g20320		TTTGCCAGTCTTACAAGTGGG	GABI_160G05 RP	Mlo701
		AAGAGAACTTTTGCCGAAAGC	GABI_160G05 LP	Mlo702
At3g43920	dcl3-5	AGTTGATAAATGGACATCTCAGCCCTG	dcl3-5ScrFI_F	Mlo699
		GTGGATTACAACATTCTGCC	dcl3-5ScrFI_R	Mlo700
At1g75660	xrn3-3	GAAACGCTACCCTATCTTCGG	SAIL_1172_C07 RP	Mlo1356
		ACGACCAACTCTGCATCTCTC	SAIL_1172_C07 LP	Mlo1357
-	-	ATATTGACCATCATACTCATTGC	GABI LB	Mlo210
		ATTTTGCCGATTTCGGAAC	SALK LB	Mlo52
		TAGCATCTGAATTTCATAACCAATCTCGATACAC	SAIL LB	Mlo9
